# Recruitment of mRNAs to P granules by gelation with intrinsically-disordered proteins

**DOI:** 10.1101/732057

**Authors:** Chih-Yung S. Lee, Andrea Putnam, Tu Lu, Shuaixin He, John Paul T. Ouyang, Geraldine Seydoux

**Affiliations:** HHMI and Dept. of Molecular Biology and Genetics, Johns Hopkins University School of Medicine, Baltimore MD USA; Dept. of Biophysics and Biophysical Chemistry, Johns Hopkins University School of Medicine, Baltimore MD USA; Google, 1600 Amphitheatre Parkway, Mountain View, CA, USA

**Author notes:** Embryonic P granules are super-assemblies of nanoscale RNA-protein gels.

## Abstract

Animals with germ plasm assemble cytoplasmic RNA granules (germ granules) that segregate with the embryonic germ lineage. How germ granules assemble and recruit RNA is not well understood. Here we characterize the assembly and RNA composition of the germ (P) granules of *C. elegans*. ∼500 maternal mRNAs are recruited into P granules by a sequence independent mechanism that favors mRNAs with low ribosome coverage. Translational activation correlates temporally with P granule exit for two mRNAs that code for germ cell fate regulators. mRNAs are recruited into the granules by MEG-3, an intrinsically disordered protein that condenses with RNA to form nanoscale gels. Our observations reveal parallels between germ granules and stress granules and suggest that cytoplasmic RNA granules are reversible super-assemblies of nanoscale RNA-protein gel condensates.
