## Supplemental Table 4 for "Recruitment of mRNAs to P granules by gelation with intrinsically-disordered proteins"

### Sheet: Sheet1
Table S4_Oligos
Reagent type (species) or resource	Designation	Source or reference	Additional information
sequence-based reagent	oCYL1089: crRNA to cut Y51F10.2 at 3' end	This study	GTGCTCAAAATAGTAGGCGA
sequence-based reagent	oCYL1143: repair oligo of Y51F10.2 C-ter Ollas tag ( +)	This study	TCCAGCGCCAGCACCACCATTCGACAACTCCGTCGCCTACTATTTTGGAGGATCCGGAtccggattcgccaacGAGCTCggaccacgtctcatgggaaagGGAGGATCCGGAGAGCACCAATTTTGAgcttttatatttttttttctc
sequence-based reagent	oCYL1144: repair oligo of Y51F10.2 C-ter Ollas tag ( -)	This study	gagaaaaaaaaatataaaagcTCAAAATTGGTGCTCTCCGGATCCTCCctttcccatgagacgtggtccGAGCTCgttggcgaatccggaTCCGGATCCTCCAAAATAGTAGGCGACGGAGTTGTCGAATGGTGGTGCTGGCGCTGGA
sequence-based reagent	oCYL1096:5' PCR primer 333 bp up of Y51F10.2 TGA stop	This study	GTTTCCAGCCGCTTGACAAG
sequence-based reagent	oCYL1097:3' Rev PCR primer 301 bp after Y51F10.2a TGA stop	This study	CTGATCCTCCCCCTTCTTCG
